# UGDH promotes tumor-initiating cells and a fibroinflammatory tumor microenvironment in ovarian cancer

**DOI:** 10.1101/2022.10.07.509566

**Authors:** Brittney S. Harrington, Rahul Kamdar, Franklin Ning, Soumya Korrapati, Michael W. Caminear, Lidia F. Hernandez, Donna Butcher, Elijah Edmondson, Nadia Traficante, Australian Ovarian Cancer Study Group, Madeline Gough, Rebecca Rogers, Rohan Lourie, Jyoti Shetty, Bao Tran, Fathi Elloumi, Abdalla Abdelmaksoud, Madhu Lal Nag, Krystyna Mazan-Mamczarz, Carrie D. House, John D. Hooper, David D. L. Bowtell, Christina M. Annunziata

## Abstract

Epithelial ovarian cancer (EOC) is a global health burden, with the poorest five-year survival rate of the gynecological malignancies due to diagnosis at advanced stage and high recurrence rate. Recurrence in EOC is driven by the survival of chemoresistant, stem-like tumor-initiating cells (TICs) that are supported by a complex extracellular matrix (ECM) and immunosuppressive microenvironment. To target TICs to prevent recurrence, we identified genes critical for TIC viability from a whole genome siRNA screen. A top hit was the cancer-associated, proteoglycan subunit synthesis enzyme UDP-glucose dehydrogenase (UGDH). Immunohistochemistry was used to delineate UGDH expression in histological and molecular subtypes of EOC. High UGDH expression was observed in the majority of high-grade serous ovarian cancers with variable expression in clear cell, mucinous and endometrioid histotypes. A distinctive prognostic difference was revealed when serous cancers were stratified by molecular subtype, where high UGDH was associated with poor prognosis in the C1/Mesenchymal subtype and low UGDH was associated with poor prognosis in the C4/Differentiated subtype. Ovarian cancer cell lines were subtyped according to the molecular subtypes, and we examined the effect of modulating UGDH expression in cell lines representing the C1/Mesenchymal subtype and C4/Differentiated subtypes. Knockdown of UGDH in the C1/Mesenchymal subtype reduced spheroid viability, sphere-formation and the CD133+/ALDH ^high^ TIC population. Conversely, overexpression of UGDH in the differentiated subtype enhanced spheroid formation but reduced the TIC population. Inflammatory cytokine expression was altered by UGDH expression. In co-culture models, altering UGDH expression in spheroids affected the gene expression of mesothelial cells causing changes to matrix remodeling proteins. The effect of UGDH knockdown or overexpression in the C1/Mesenchymal and C4/Differentiated subtypes, respectively, was tested on mouse intrabursal xenografts and showed dynamic changes to the tumor stroma. Knockdown of UGDH reduced tumor burden in C1/Mesenchymal xenografts compared to controls. These data show that modulation of UGDH expression in tumors influences cells in the microenvironment and reveals distinct roles for UGDH in the mesenchymal and differentiated molecular subtypes of EOC. UGDH is a potential therapeutic target in TICs, for the treatment of metastatic and recurrent EOC, particularly in patients with the mesenchymal molecular subtype.
