## Supplementary Tables 1-3 for "UGDH promotes tumor-initiating cells and a fibroinflammatory tumor microenvironment in ovarian cancer"

### Sheet: Supplementary Table 1
Supplementary Table 1: Correlative analyses by Fisher's exact test of UGDH expression and localization with recurrence and survival status, and progression-free and overall survival analysis by Log-rank(Mantel-Cox) analysis in high grade serous ovarian cancers. Cytoplasmic High=moderate+strong, Low=negative+weak. Nuclear High = high, Low= low + negative.
	Nuclear		p value	Cytoplasmic		p value
UGDH expression	High	Low		High	Low
n=79	n=52	n=27		n=72	n=7
Average time to recurrence (days)	698	813		746	630
739, n=51	n=33	n=18		n=48	n=3
			>0.999			0.2272
Average follow up time (no recurrence), (days)	1408	1499		1370	1832
1439, n=27	n=18	n=9		n=23	n=4
Average survival time: Alive (days)	1868	2618		2015	2204
2181, n=25	n=16	n=9		n=3	n=22
			>0.999			<0.0001
Average survival time: Deceased (days)	1194	1512		1243.5	2030
1304, n=52, (2 deceased other cause, excluded).	n=34	n=18		n=48	n=4
Log-rank(Mantel-Cox) analysis
Progression-Free survival p=			0.7783			0.2496
Overall Survival p=			0.2992			0.3512

### Sheet: Supplementary Table 2
Supplementary Table 2: Correlative analyses by Fisher's exact test of UGDH expression with FIGO stage, recurrence and survival status, and progression-free and overall survival analysis by Log-rank (Mantel-Cox) analysis in clear cell, endometrioid and mucinous ovarian cancers. High= above the median H score, Low = below the median H-score.
	Clear Cell n=10	p value	Endometrioid n=18	p value	Mucinous n=24	p value
UGDH expression
High	5		9		12
Low	5		9		12
FIGO Stage I-II	n=6		n=12		n=13
High	4		9		7
Low	2		3		6
FIGO Stage III-IV	n=2	0.4286	n=5	0.009	n=2	>0.999
High	0		0		1
Low	2		5		1
unknown/not staged	n=2		n=1		n=9
Average time to recurrence (days)	190.25		1575		1875.57
	n=4, range: 28-324		n=9, range: 363-3199		n=7, range: 2-3995
High	249 (n=2)		2252 (n=4)		668 (n=2)
Low	132 (n=2)		1348 (n=5)		2539 (n=5)
Average follow up time (no recurrence), (days)	2090	>0.999	3615	>0.999	2219.53	0.3707
	n=6, range: 2444-4656		n=9, range: 2424-4425		n=17, range 769-4493
High	4100 (n=3)		3495 (n=5)		2525 (n=10)
Low	2693 (n=3)		3012 (n=4)		1783 (n=7)
Average survival time (days) Alive	3617 (n=7)		3689 (n=11)		2210 (n=7)
	range: 2444-4656		range: 2424-4425		range: 769-4493
High	3959 (n=4)		3190 (n=7)		2525 (n=3)
Low	3161 (n=3)		3765 (n=4)		1783 (n=4)
Average survival time (days) Deceased	253 (n=3)	>0.999	2577 (n=7)	0.3348	1977 (n=17)	0.6591
	range: 85-600		range: 630-4077		27-3995
High	600 (n=1)		3537 (n=2)		888 (n=10)
Low	132 (n=2)		2521 (n=5)		2412 (n=7)
Log-rank(Mantel-Cox) analysis
Total UGDH expression
Progression-Free survival		0.4261		0.7813		0.1963
Overall Survival		0.6107		0.2429		0.1795
Cytoplasmic UGDH expression
Progression-Free survival		0.9873		0.5486		0.1714
Overall Survival		0.6071		0.2429		0.1538
Nuclear UGDH expression
Progression-Free survival		0.6332		0.9004		0.1714
Overall Survival		0.8967		0.5384		0.1538

### Sheet: Supplementary Table 3
Supplementary Table 3: Analyses of UGDH expression and localization with overall survival (OS) and progression-free survival (PFS) in ovarian cancer molecular subtypes by Log-rank (Mantel-Cox) test.
	OS	PFS
C1/MES
high vs low	0.0155	0.721
nuc high vs low	0.159	0.7281
cyto high v low	0.0646	0.8591
C2/IMR
high vs low	0.821	0.4002
nuc high vs low	0.851	0.119
cyto high v low	0.8072	0.0712
C4/DIF
high vs low	0.0372	0.047
nuc high vs low	0.8053	0.9596
cyto high v low	0.0372	0.047
C5/PRO
high vs low	0.7742	0.8434
nuc high vs low	0.9041	0.9275
cyto high v low	0.7742	0.8434
OS= Overall Surval, PFS= Progression free survival
